# Short-term diet intervention alters the small non-coding RNA (sncRNA) landscape of human sperm

**DOI:** 10.1101/2021.07.08.451257

**Authors:** Candida Vaz, Alexandra J Kermack, Mark Burton, Pei Fang Tan, Jason Huan, Tessa P X Yoo, Kerry Donnelly, Susan J Wellstead, Helena L Fisk, Franchesca D Houghton, Sheena Lewis, Yap Seng Chong, Peter D Gluckman, Ying Cheong, Nicholas S Macklon, Philip C Calder, Anindya Dutta, Keith M Godfrey, Pankaj Kumar, Karen A Lillycrop, Neerja Karnani

**Author notes:** represent joint authorships (Candida Vaz, Alexandra J Kermack, Mark Burton, Keith M Godfrey, Pankaj Kumar, Karen A Lillycrop, Neerja Karnani).

## Abstract

Offspring health outcomes are often linked with epigenetic alterations triggered by maternal nutrition and intrauterine environment. Strong experimental data also link paternal preconception nutrition with pathophysiology in the offspring, but the mechanism(s) routing the effects of paternal exposures remain elusive. Animal experimental models have highlighted small non-coding RNAs (sncRNAs) as potential regulators of paternal effects, though less is known about the existence of similar mechanisms in human sperm. Here, we first characterised the baseline sncRNA landscape of human sperm, and then studied the effects of a 6-week diet intervention on their expression profile. Baseline profiling identified 5’tRFs, miRNAs and piRNAs to be the most abundant sncRNA subtypes, primarily expressed from regulatory elements like UTRs, CpG-rich regions and promoters. Expression of a subset of these sncRNAs varied with age, BMI and sperm quality of the donor. Diet intervention enriched in vitamin D and omega-3 fatty acids showed a marked increase of these nutrients in circulation and altered the sperm sncRNA expression. These included 3 tRFs, 15 miRNAs and 112 piRNAs, with gene targets involved in fatty acid metabolism, vitamin D response (LXR/RXR activation, TGF-beta and Wnt signaling), and transposable elements. These findings provide evidence that human sperms are sensitive to alterations in exposures such as diet, and sncRNAs capture the epigenetic imprint of this change. Hence changes to paternal nutrition during preconception may improve sperm quality and offspring health outcomes. To benefit future research, we developed iDad_DB, an open access database of baseline and diet-altered sncRNA in human male germline.
