## Supplementary material for "Short-term diet intervention alters the small non-coding RNA (sncRNA) landscape of human sperm": S1-Demographics

### Sheet: sncRNA-subset-Pre-intervention
Pre-intervention		Control N/Average (SD)	Intervention N/Average (SD)	P-value
Total		9	8	-
Characteristics
Ethnicity	White	9	8	-
Height (m)		1.81 (0.06)	1.81 (0.05)	0.9571
Weight (kg)		88.71 (13.49)	81.51 (11.05)	0.2452
BMI (kg/m2)		26.93 (3.23)	24.39 (2.27)	0.07931
Age (years)		35.87 (3.76)	35.09 (6.73)	0.7791
Sample Analysis
Sperm:
Sperm concentration (million/mL)		45.56 (27.77)	64.00 (35.22)	0.2553
Sperm motility (%)		56.33 (5.39)	60.12 (6.92)	0.233
Sperm progressive motility (%)		45.11 (6.33)	50.5 (5.29)	0.07544
Sperm with normal morphology (%)		11.25 (4.17)	8.62 (3.38)	0.1889
Antisperm antibody IgG binding (%)		16.62 (29.83)	18.50 (21.75)	0.888
Average sperm damage (%)		30.91 (10.83)	29.21 (5.06)	0.7583
EPA (%)		0.05 (0.02)	0.06 (0.03)	0.3282
DHA (%)		23.68 (7.05)	24.23 (7.12)	0.875
Seminal fluid:
EPA (%)		0.08 (0.04)	0.09 (0.07)	0.7347
DHA (%)		10.12 (6.04)	10.24 (4.53)	0.9639
Blood serum:
Vitamin D2 (nmol/L)		0.00 (0.00)	1.50 (2.78)	0.1705
Vitamin D3 (nmol/L)		77.33 (14.16)	75.88 (28.56)	0.8985
Vitamin D total concentration (nmol/L)		77.33 (14.16)	77.38 (28.43)	0.9971
RBC:
EPA (%)		1.19 (0.74)	0.96 (0.30)	0.3949
DHA (%)		5.07 (1.59)	4.38 (1.10)	0.3091
BMI - Body mass index, EPA - Eicosapentaenoic acid (20:5n-3) , DHA - Docosahexaenoic acid (22:6n-3). Simple t-test was performed for all continuous variables and fishers' test was performed for all categorical variables. P-value < 0.05 **

### Sheet: fullset-Pre-intervention
Pre-intervention		Control N/Average (SD)	Intervention N/Average (SD)	P-value
Total		51	51	-
Characteristics
Ethnicity	Bangladeshi	1	0	0.495
	Black Carribean	1	0
	Chinese	0	2
	White	49	49
Height (m)		1.78 (0.08)	1.80 (0.06)	0.2295
Weight (kg)		86.57 (15.85)	85.95 (13.52)	0.8297
BMI (kg/m2)		27.21 (4.03)	26.57 (3.99)	0.4222
Age (years)		36.41 (5.12)	35.07 (5.55)	0.2057
Sample Analysis
Sperm:
Sperm concentration (million/mL)		37.85 (32.28)	35.56 (30.40)	0.716223
Sperm motility (%)		50.51 (13.64)	47.76 (13.70)	0.3162
Sperm progressive motility (%)		38.53 (14.63)	37.18 (14.83)	0.6489
Sperm with normal morphology (%)		8.89 (4.79)	8.34 (4.67)	0.590199
Antisperm antibody IgG binding (%)		14.62 (22.17)	17.67 (22.43)	0.5558
Average sperm damage (%)		34.10 (11.64)	30.08 (8.05)	0.1524
EPA (%)		0.06 (0.03)	0.07 (0.04)	0.133
DHA (%)		18.04 (8.87)	15.37 (10.57)	0.313
Seminal fluid:
EPA (%)		0.10 (0.06)	0.12 (0.07)	0.118
DHA (%)		9.19 (4.08)	8.66 (3.80)	0.5038
Blood serum:
Vitamin D2 (nmol/L)		0.32 (1.28)	0.46 (1.58)	0.6281
Vitamin D3 (nmol/L)		70.60 (26.11)	68.88 (28.05)	0.7516
Vitamin D total concentration (nmol/L)		70.92 (26.33)	69.34 (28.17)	0.7727
RBC:
EPA (%)		0.97 (0.39)	0.99 (0.33)	0.7799
DHA (%)		4.47 (1.17)	4.69 (1.12)	0.339
BMI - Body mass index, EPA - Eicosapentaenoic acid (20:5n-3) , DHA - Docosahexaenoic acid (22:6n-3). Simple t-test was performed for all continuous variables and fishers' test was performed for all categorical variables. P-value < 0.05 **

### Sheet: sncRNA-subset-Post-intervention
Post-intervention		Control N/Average (SD)	Intervention N/Average (SD)	P-value
Total		9	8	-
Characteristics
Ethnicity	White	9	8	-
Height (m)		1.82 (0.07)	1.82 (0.05)	0.9581
Weight (kg)		87.77 (14.41)	82.9 (11.76)	0.4559
BMI (kg/m2)		26.52 (3.94)	24.74 (2.60)	0.2858
Age (years)		36.03 (3.74)	35.33 (6.70)	0.8011
Sample Analysis
Sperm:
Sperm concentration (million/mL)		52.33 (28.05)	65.88 (28.76)	0.3429
Sperm motility (%)		51.78 (6.10)	59.88 (9.28)	0.05801
Sperm progressive motility (%)		43.33 (6.89)	49.38 (11.31)	0.2162
Sperm with normal morphology (%)		8.50 (4.93)	11.00 (5.88)	0.3728
Antisperm antibody IgG binding (%)		19.17 (10.21)	15.00 (0.00)	0.3632
Average sperm damage (%)		28.12 (8.02)	23.12 (11.64)	0.409
EPA (%)		0.06 (0.03)	0.08 (0.03)	0.1176
DHA (%)		19.97 (8.96)	21.35 (7.16)	0.7294
Change in EPA (%)		0.01 (0.02)	0.02 (0.05)	0.5778
Change in DHA (%)		-3.70 (7.61)	-2.87 (10.33)	0.8551
Seminal fluid:
EPA (%)		0.14 (0.10)	0.08 (0.05)	0.1679
DHA (%)		9.81 (6.09)	9.55 (5.71)	0.9308
Change in EPA (%)		0.06 (0.10)	-0.01 (0.08)	0.1432
Change in DHA (%)		-0.31 (8.19)	-0.68 (4.33)	0.9074
Blood serum:
Vitamin D2 (nmol/L)		2.44 (2.92)	0.00 (0.00)	0.0363	**
Vitamin D3 (nmol/L)		82.78 (21.57)	186.75 (36.17)	1.887e-05	**
Vitamin D total concentration (nmol/L)		85.22 (20.12)	186.75 (36.17)	2.554e-05	**
Change in Vitamin D2 (nmol/L)		2.44 (2.92)	-1.50 (2.78)	0.01215	**
Change in Vitamin D3 (nmol/L)		5.44 (23.09)	110.88 (42.01)	6.871e-05	**
Change in Vitamin D total concentration (nmol/L)		7.89 (21.93)	109.38 (41.99)	9.874e-05	**
RBC:
EPA (%)		1.06 (0.34)	2.52 (0.46)	5.742e-06	**
DHA (%)		5.19 (1.41)	7.14 (1.03)	0.005219	**
Change in EPA (%)		-0.13 (0.45)	1.57 (0.27)	2.742e-07	**
Change in DHA (%)		0.12 (0.61)	2.76 (0.87)	9.572e-06	**
BMI - Body mass index, EPA - Eicosapentaenoic acid (20:5n-3) , DHA - Docosahexaenoic acid (22:6n-3). Simple t-test was performed for all continuous variables and fishers' test was performed for all categorical variables. Change represent values from mv4 - mv1 P-value < 0.05 **

### Sheet: fullset-Post-intervention
Post-intervention		Control N/Average (SD)	Intervention N/Average (SD)	P-value
Total		51	51	-
Characteristics
Ethnicity	Bangladeshi	1	0	0.495
	Black Carribean	1	0
	Chinese	0	2
	White	49	49
Height (m)		1.78 (0.08)	1.80 (0.06)	0.2261
Weight (kg)		87.29 (16.33)	86.31 (13.59)	0.743
BMI (kg/m2)		27.57 (4.10)	26.65 (3.97)	0.251
Age (years)		36.60 (5.16)	35.28 (5.55)	0.2167
Sample Analysis
Sperm:
Sperm concentration (million/mL)		44.49 (33.06)	38.65 (29.36)	0.3576
Sperm motility (%)		46.78 (14.92)	47.27 (14.41)	0.8696
Sperm progressive motility (%)		36.12 (16.73)	36.10 (14.63)	0.9955
Sperm with normal morphology (%)		8.62 (4.67)	8.65 (5.77)	0.9795
Antisperm antibody IgG binding (%)		17.29 (9.14)	19.38 (15.70)	0.5209
Average sperm damage (%)		29.72 (7.61)	30.15 (10.11)	0.8576
EPA (%)		0.07 (0.03)	0.09 (0.03)	0.0101	**
DHA (%)		14.21 (9.05)	13.17 (11.50)	0.7095
Change in EPA (%)		0.01 (0.04)	0.02 (0.04)	0.4923
Change in DHA (%)		-3.84 (7.57)	-2.20 (9.73)	0.4887
Seminal fluid:
EPA (%)		0.11 (0.10)	0.14 (0.08)	0.2063
DHA (%)		9.24 (4.45)	8.99 (3.84)	0.7645
Change in EPA (%)		0.02 (0.10)	0.02 (0.10)	0.8934
Change in DHA (%)		0.05 (4.80)	0.33 (4.38)	0.7618
Blood serum:
Vitamin D2 (nmol/L)		1.96 (2.82)	0.12 (0.84)	4.292e-05	**
Vitamin D3 (nmol/L)		70.14 (23.96)	152.06 (55.80)	2.568e-14	**
Vitamin D total concentration (nmol/L)		72.10 (23.80)	152.18 (55.68)	5.706e-14	**
Change in Vitamin D2 (nmol/L)		1.67 (2.83)	-0.34 (1.36)	2.759e-05	**
Change in Vitamin D3 (nmol/L)		0.33 (22.57)	83.04 (57.37)	8.398e-14	**
Change in Vitamin D total concentration (nmol/L)		2.00 (22.74)	82.7 (57.21)	1.92e-13	**
RBC:
EPA (%)		0.95 (0.32)	2.45 (0.59)	6.01474e-26	**
DHA (%)		4.57 (1.18)	7.11 (1.12)	8.45317e-19	**
Change in EPA (%)		-0.02 (0.30)	1.46 (0.51)	5.01793e-30	**
Change in DHA (%)		0.06 (0.51)	2.42 (1.08)	2.4157e-22	**
BMI - Body mass index, EPA - Eicosapentaenoic acid (20:5n-3) , DHA - Docosahexaenoic acid (22:6n-3). Simple t-test was performed for all continuous variables and fishers' test was performed for all categorical variables. Change represent values from mv4 - mv1 P-value < 0.05 **
