## Supplementary material for "Short-term diet intervention alters the small non-coding RNA (sncRNA) landscape of human sperm": S6-pre-int-factors-miRNA

### Sheet: miRNAs-Age
miRNAs	logFC	AveExpr	t	P.Value	adj.P.Val	B
miR-574-3p	-0.217196	5.41645	-5.37206	2.02608e-05	0.00812459	2.8931
miR-361-5p	-0.196896	6.48334	-4.84802	7.26802e-05	0.0106435	1.65717
miR-23b-3p	-0.217576	8.2984	-4.81082	7.96274e-05	0.0106435	1.53726
miR-499a-5p	0.149212	11.8222	4.30582	0.000276017	0.0276707	0.323395
miR-340-5p	0.121361	10.4141	4.13008	0.000425528	0.0293032	-0.079526
miR-196b-5p	-0.197064	7.27637	-4.00679	0.000576238	0.0293032	-0.337733
miR-149-5p	-0.252921	7.28262	-3.95435	0.000655423	0.0293032	-0.461625
miR-374b-5p	-0.139915	7.22789	-3.94641	0.000668332	0.0293032	-0.472977
miR-148a-5p	-0.166406	9.06222	-3.87312	0.000799872	0.0293032	-0.689862
miR-26b-5p	-0.163004	11.1863	-3.84308	0.000860932	0.0293032	-0.765874
miR-29c-5p	-0.166828	4.33087	-3.83615	0.000875646	0.0293032	-0.633259
miR-20b-5p	-0.183304	6.37088	-3.82186	0.000906805	0.0293032	-0.744174
miR-23a-3p	-0.163959	8.73774	-3.80284	0.00094998	0.0293032	-0.846633
let-7g-5p	-0.128501	12.9626	-3.73673	0.00111644	0.0319779	-1.00426
miR-99a-5p	-0.143	15.3348	-3.56291	0.0017036	0.0423166	-1.38764
miR-197-3p	-0.187921	4.17553	-3.54007	0.00180047	0.0423166	-1.30392
miR-744-5p	-0.155017	8.42302	-3.53819	0.00180865	0.0423166	-1.45211
miR-92a-3p	-0.12017	10.85	-3.51653	0.00190593	0.0423166	-1.52638
miR-200c-3p	-0.151493	13.0841	-3.46106	0.00217899	0.0423166	-1.63725
miR-345-5p	-0.137792	4.9275	-3.45206	0.00222675	0.0423166	-1.52561
miR-375-3p	-0.179238	14.3861	-3.4231	0.00238746	0.0423166	-1.71296
miR-592	0.165269	7.06492	3.41721	0.00242155	0.0423166	-1.64025
miR-148a-3p	-0.123913	17.4977	-3.41625	0.00242714	0.0423166	-1.70763
miR-532-5p	-0.0958399	10.25	-3.38274	0.00263054	0.0439519	-1.83564
miR-187-3p	-0.112095	5.42712	-3.32072	0.00305171	0.0445309	-1.84186
miR-200b-3p	-0.142296	13.5534	-3.31833	0.00306923	0.0445309	-1.95786
miR-1303	-0.136985	3.71352	-3.30899	0.00313849	0.0445309	-1.79437
miR-3925-5p	0.146898	6.36178	3.273	0.00341975	0.0445309	-1.93712
miR-19a-3p	0.13455	8.79844	3.27176	0.00342987	0.0445309	-2.02596
miR-372-5p	0.142818	5.54666	3.26596	0.00347758	0.0445309	-1.9193
miR-125b-2-3p	-0.144448	7.46679	-3.25738	0.00354939	0.0445309	-2.05749
miR-125b-5p	-0.116911	10.3117	-3.23887	0.00370907	0.0445309	-2.15917
miR-9-3p	0.0837438	8.91156	3.22628	0.00382169	0.0445309	-2.14773
miR-335-5p	0.0985612	9.24136	3.21497	0.00392565	0.0445309	-2.17821
miR-381-3p	0.101625	9.1661	3.19998	0.0040677	0.0445309	-2.20981
miR-3925-3p	0.141574	6.89213	3.19517	0.00411431	0.0445309	-2.12506
miR-29b-3p	-0.112325	6.93393	-3.17894	0.0042755	0.0445309	-2.21408
miR-98-5p	-0.114788	8.35889	-3.17535	0.00431194	0.0445309	-2.26512
miR-26a-5p	-0.116774	13.9759	-3.17349	0.00433093	0.0445309	-2.27982
let-7f-5p	-0.131234	13.5408	-3.11581	0.0049624	0.0491218	-2.40942
miR-651-5p	0.0883316	7.69971	3.06242	0.00562539	0.0491218	-2.46407
miR-423-3p	-0.107174	10.8428	-3.04366	0.00587798	0.0491218	-2.58784
miR-200a-5p	-0.103721	8.64271	-3.03381	0.00601498	0.0491218	-2.58409
miR-30e-3p	-0.10428	11.0306	-3.0337	0.00601652	0.0491218	-2.60923
miR-363-3p	-0.141385	12.0231	-3.02961	0.00607424	0.0491218	-2.60675
miR-548bc	0.138239	6.27396	3.02694	0.0061123	0.0491218	-2.46718
miR-106a-5p	-0.154734	5.73007	-3.02547	0.00613325	0.0491218	-2.50163
miR-548f-3p	0.117703	4.74231	3.02163	0.00618859	0.0491218	-2.41762
miR-5683	0.177182	6.70483	3.02038	0.0062067	0.0491218	-2.48307
miR-873-3p	0.098481	5.33181	3.00901	0.00637356	0.0491218	-2.47036
miR-29a-3p	-0.146961	11.515	-3.00441	0.00644227	0.0491218	-2.66509
miR-365a-3p	-0.174586	3.71043	-3.00108	0.00649241	0.0491218	-2.46438
miR-365b-3p	-0.174586	3.71043	-3.00108	0.00649241	0.0491218	-2.46438
miR-30c-5p	-0.122464	10.4526	-2.98558	0.00673109	0.0498395	-2.71703
miR-99b-3p	-0.141236	5.55356	-2.97433	0.00690951	0.0498395	-2.60605
miR-107	-0.101231	7.53505	-2.97118	0.00696013	0.0498395	-2.68705

### Sheet: miRNAs-Sperm-concentration
miRNAs	logFC	AveExpr	t	P.Value	adj.P.Val	B
let-7b-5p	-0.0406679	14.3437	-6.49864	1.40515e-06	0.000563466	4.78521
miR-363-5p	-0.0535824	5.02239	-5.78382	7.50376e-06	0.000960888	3.35524
miR-200b-3p	-0.0311426	13.5534	-5.66346	1.00032e-05	0.000960888	2.79581
miR-148a-5p	-0.0340014	9.06222	-5.55815	1.28792e-05	0.000960888	2.61742
miR-744-5p	-0.0339944	8.42302	-5.55377	1.30157e-05	0.000960888	2.64001
miR-429	-0.0256036	9.63281	-5.43608	1.72844e-05	0.000960888	2.28983
miR-200b-5p	-0.0384492	7.63813	-5.43023	1.75305e-05	0.000960888	2.38604
miR-196b-5p	-0.0395502	7.27637	-5.3869	1.94669e-05	0.000960888	2.29613
miR-193a-5p	-0.0349111	7.44895	-5.32494	2.26183e-05	0.000960888	2.13657
miR-193b-5p	-0.0402923	5.18683	-5.29921	2.40752e-05	0.000960888	2.18315
miR-363-3p	-0.031854	12.0231	-5.26189	2.63585e-05	0.000960888	1.8276
miR-375-3p	-0.0358841	14.3861	-5.15816	3.39262e-05	0.0011337	1.56702
miR-320a-3p	-0.0290035	11.7387	-5.12288	3.69734e-05	0.00114049	1.48785
miR-148a-3p	-0.0247358	17.4977	-5.08184	4.08682e-05	0.00117058	1.3905
miR-1307-3p	-0.0263806	6.96083	-5.00199	4.96755e-05	0.00132799	1.3627
miR-1283	0.0220605	6.67144	4.92541	5.99221e-05	0.0015018	1.13337
miR-200c-3p	-0.0293914	13.0841	-4.80424	8.067e-05	0.00190286	0.695084
miR-484	-0.0272567	6.09615	-4.66826	0.000112704	0.00251078	0.597068
miR-212-5p	0.0214676	7.74441	4.618	0.000127551	0.00261435	0.321802
miR-99b-3p	-0.0333356	5.55356	-4.60906	0.000130391	0.00261435	0.482765
let-7c-5p	-0.0332552	13.3268	-4.55221	0.000149995	0.00283125	0.0753262
miR-29a-3p	-0.0314467	11.515	-4.53803	0.000155331	0.00283125	0.0550181
miR-516a-5p	0.0215854	9.92339	4.5198	0.000162466	0.00283256	0.0102475
miR-98-5p	-0.0244443	8.35889	-4.48744	0.000175958	0.00293996	0.0129466
miR-423-3p	-0.0219837	10.8428	-4.45667	0.000189828	0.00304484	-0.147894
miR-99a-5p	-0.0259466	15.3348	-4.41445	0.000210652	0.0032489	-0.256021
let-7a-5p	-0.0269025	14.8915	-4.35947	0.000241239	0.00354327	-0.39171
miR-31-5p	0.0224387	5.90127	4.34923	0.000247411	0.00354327	-0.238421
miR-125a-3p	-0.0369052	4.09604	-4.32067	0.000265459	0.00367066	-0.167922
miR-99b-5p	-0.019625	10.5222	-4.2875	0.000288083	0.00385071	-0.561478
miR-155-5p	-0.0244669	9.32745	-4.25159	0.000314751	0.00407146	-0.60372
miR-200a-3p	-0.0208865	12.4888	-4.22016	0.000340107	0.00426197	-0.740058
miR-1303	-0.0269238	3.71352	-4.18383	0.000371959	0.00451987	-0.48172
miR-518a-3p	0.0333617	4.64626	4.11621	0.000439378	0.00505244	-0.755323
miR-20b-5p	-0.0328895	6.37088	-4.10172	0.000455327	0.00505244	-0.806884
miR-16-5p	0.0197783	11.6707	4.0956	0.000462242	0.00505244	-1.04196
let-7d-5p	-0.0216904	8.97526	-4.09215	0.000466185	0.00505244	-0.984235
miR-320b	-0.0293188	9.53295	-4.05085	0.000516045	0.00544563	-1.09396
miR-149-5p	-0.0434138	7.28262	-4.02479	0.000550213	0.00565732	-1.03384
miR-200a-5p	-0.0214189	8.64271	-4.00392	0.000579166	0.00580614	-1.18463
miR-106a-5p	-0.0331366	5.73007	-3.97133	0.000627458	0.00613684	-1.08345
miR-320c	-0.0299837	7.4076	-3.95114	0.000659359	0.00622204	-1.22361
miR-671-3p	-0.0408854	4.71852	-3.94632	0.000667201	0.00622204	-1.10769
miR-574-5p	-0.0385023	6.55435	-3.84148	0.000862771	0.00773636	-1.42298
miR-195-3p	-0.0226625	5.83372	-3.83894	0.000868171	0.00773636	-1.41253
let-7i-5p	-0.0148747	12.3238	-3.7949	0.000966946	0.00831306	-1.77254
miR-141-3p	-0.022831	8.5933	-3.79125	0.000975619	0.00831306	-1.69339
miR-132-5p	0.0201761	9.48762	3.78249	0.000996729	0.00831306	-1.78203
miR-26b-5p	-0.0256006	11.1863	-3.77473	0.00101581	0.00831306	-1.80896
miR-125b-2-3p	-0.0279598	7.46679	-3.74239	0.00109931	0.00881644	-1.7391
miR-519a-5p	0.0157977	9.06361	3.73419	0.00112153	0.00881829	-1.88646
let-7f-5p	-0.0235693	13.5408	-3.71302	0.00118097	0.00904855	-1.96628
miR-519a-3p	0.0220776	4.99858	3.70045	0.00121773	0.00904855	-1.75117
miR-516b-5p	0.0151585	12.1579	3.69469	0.00123495	0.00904855	-2.01096
miR-7-1-3p	0.0260339	4.29819	3.69266	0.00124107	0.00904855	-1.73926
miR-199b-5p	0.0332097	5.30579	3.68107	0.00127661	0.00914141	-1.82813
miR-320d	-0.0259718	5.89216	-3.65351	0.0013652	0.00952861	-1.85073
miR-432-5p	-0.0275177	3.80439	-3.64961	0.0013782	0.00952861	-1.7674
miR-518d-5p	0.0251901	5.84479	3.63234	0.00143731	0.00957192	-1.97113
miR-526a-5p	0.0251901	5.84479	3.63234	0.00143731	0.00957192	-1.97113
miR-520c-5p	0.0251785	5.84576	3.627	0.00145608	0.00957192	-1.98382
miR-125b-5p	-0.0205066	10.3117	-3.60303	0.0015434	0.0099823	-2.21222
miR-335-3p	0.0186992	10.7602	3.56244	0.00170307	0.0108402	-2.32046
miR-520g-5p	0.0260841	5.14339	3.53078	0.00183881	0.0113657	-2.1687
miR-518f-5p	0.0244107	5.78761	3.52799	0.00185126	0.0113657	-2.21207
miR-582-3p	-0.0227216	6.30076	-3.51985	0.00188808	0.0113657	-2.19767
miR-12136	0.0243509	7.82306	3.51746	0.001899	0.0113657	-2.36115
miR-107	-0.0197436	7.53505	-3.46277	0.00216713	0.0126463	-2.41699
miR-132-3p	0.0201109	8.97697	3.46106	0.00217605	0.0126463	-2.53455
miR-218-5p	0.018154	9.34757	3.41725	0.00241819	0.0138528	-2.64697
miR-449a	0.0163429	9.38018	3.39485	0.00255195	0.0144085	-2.69856
miR-21-5p	-0.0126375	14.9358	-3.38578	0.00260816	0.0144085	-2.73582
miR-548k	0.0207108	4.92612	3.38342	0.002623	0.0144085	-2.49525
miR-22-3p	-0.0184185	12.4867	-3.36714	0.00272746	0.0147799	-2.78555
miR-26a-5p	-0.019044	13.9759	-3.30759	0.00314525	0.0166386	-2.91875
miR-372-3p	0.0157781	10.6447	3.3065	0.00315345	0.0166386	-2.92168
miR-518e-5p	0.0140552	8.50103	3.26575	0.00347538	0.0171013	-2.96461
miR-519b-5p	0.0140552	8.50103	3.26575	0.00347538	0.0171013	-2.96461
miR-519c-5p	0.0140552	8.50103	3.26575	0.00347538	0.0171013	-2.96461
miR-522-5p	0.0140552	8.50103	3.26575	0.00347538	0.0171013	-2.96461
miR-523-5p	0.0140552	8.50103	3.26575	0.00347538	0.0171013	-2.96461
miR-518e-3p	0.0267773	6.55021	3.26315	0.00349702	0.0171013	-2.87991
miR-15b-5p	0.020294	6.21986	3.25556	0.00356074	0.0172031	-2.86607
miR-4662a-5p	0.025168	3.82063	3.24313	0.00366769	0.0175089	-2.75444
miR-552-5p	0.019916	7.94544	3.19061	0.0041546	0.0195999	-3.11403
miR-199a-3p	0.0169978	7.20689	3.16878	0.0043749	0.0200292	-3.12334
miR-199b-3p	0.0169796	7.2058	3.16628	0.00440085	0.0200292	-3.12897
let-7e-5p	-0.0210266	9.10066	-3.1649	0.00441526	0.0200292	-3.18931
miR-1290	-0.0341295	7.91168	-3.16202	0.00444539	0.0200292	-3.10164
miR-34b-5p	0.0196803	5.90114	3.14078	0.00467412	0.0208258	-3.09925
miR-7706	-0.0214682	3.98681	-3.12015	0.00490713	0.021561	-2.99886
miR-522-3p	0.016968	8.27457	3.11674	0.00494665	0.021561	-3.29439
miR-361-3p	-0.01403	9.17615	-3.06116	0.00563676	0.0242769	-3.43446
miR-25-5p	-0.0190554	4.33998	-3.05708	0.00569084	0.0242769	-3.15124
miR-423-5p	-0.0224659	13.1368	-3.04369	0.0058721	0.0244202	-3.52515
miR-92a-3p	-0.0167832	10.85	-3.0435	0.00587471	0.0244202	-3.51976
miR-29b-3p	-0.0179284	6.93393	-3.04115	0.00590714	0.0244202	-3.34613
miR-140-5p	0.0177929	6.96903	3.01863	0.00622633	0.0254771	-3.44693
miR-19a-3p	0.0195083	8.79844	3.00169	0.00647747	0.0260133	-3.57514
miR-340-5p	0.0148435	10.4141	3.00105	0.0064871	0.0260133	-3.61515
miR-598-3p	-0.0175887	5.01624	-2.98335	0.00676006	0.0268395	-3.34921
miR-190b-5p	0.0157323	8.73836	2.97909	0.00682751	0.0268415	-3.62512
miR-519d-3p	0.0242718	5.63829	2.96896	0.00699013	0.027214	-3.48042
miR-504-5p	-0.0249348	4.37142	-2.96121	0.0071172	0.0274423	-3.37075
miR-548b-5p	0.0180755	5.22558	2.9333	0.007593	0.028998	-3.53377
miR-146b-5p	0.0168022	12.984	2.9181	0.0078649	0.0297531	-3.80061
miR-29c-3p	-0.0188188	6.32901	-2.88162	0.0085556	0.0308013	-3.6602
miR-520g-3p	0.0323322	5.47903	2.88143	0.0085594	0.0308013	-3.68416
miR-126-3p	0.0126227	8.42834	2.88003	0.00858692	0.0308013	-3.82685
miR-149-3p	-0.0228066	3.34956	-2.87917	0.00860406	0.0308013	-3.51667
miR-361-5p	-0.022581	6.48334	-2.87879	0.00861158	0.0308013	-3.675
miR-146b-3p	0.0185382	6.92803	2.87789	0.00862953	0.0308013	-3.75628
miR-532-5p	-0.0134203	10.25	-2.87537	0.00867965	0.0308013	-3.88553
miR-517-5p	0.0180242	4.49144	2.84524	0.009302	0.0325236	-3.66869
miR-9-5p	0.0143649	10.1928	2.84406	0.00932723	0.0325236	-3.95942
miR-517a-3p	0.0150874	8.16449	2.81852	0.00988907	0.0338933	-3.94688
miR-517b-3p	0.0150874	8.16449	2.81852	0.00988907	0.0338933	-3.94688
miR-34c-5p	0.0170329	15.0472	2.80112	0.0102902	0.0349692	-4.05023
miR-520h	0.0314801	4.55303	2.77459	0.0109318	0.0368374	-3.86573
miR-28-5p	0.0130406	9.13936	2.76035	0.0112915	0.0377323	-4.11704
miR-140-3p	0.011305	10.0423	2.74941	0.0115754	0.0383615	-4.16367
miR-210-3p	-0.0194832	4.52795	-2.74385	0.0117223	0.03853	-3.84564
miR-29c-5p	-0.0230948	4.33087	-2.73294	0.0120159	0.0391739	-3.86676
miR-512-3p	0.0181474	5.09228	2.71745	0.0124444	0.0402437	-3.99001
miR-125a-5p	-0.0240217	9.19547	-2.68605	0.0133579	0.042852	-4.24009
miR-548ae-5p	0.0158062	6.09151	2.66519	0.0139991	0.0445528	-4.15514
miR-151a-3p	-0.0108355	12.3978	-2.61737	0.0155804	0.0491947	-4.44898
