## Supplementary material for "Short-term diet intervention alters the small non-coding RNA (sncRNA) landscape of human sperm": S9-DE-piRNA-piRBase-annot

### Sheet: piRNA-mapped-piRBase
piRNABank id	Genbank id	piRBase id
hsa_piR_000152	DQ570136	piR-hsa-445
hsa_piR_000334	DQ570398	piR-hsa-678
hsa_piR_000521	DQ570641	piR-hsa-906
hsa_piR_000593	DQ570736	piR-hsa-1001
hsa_piR_000903	DQ571141	piR-hsa-1478
hsa_piR_001025	DQ571315	piR-hsa-1652
hsa_piR_001152	DQ571500	piR-hsa-1823
hsa_piR_001395	DQ571922	piR-hsa-2202
hsa_piR_001822	DQ572439	piR-hsa-2675
hsa_piR_003199	DQ574340	piR-hsa-2918
hsa_piR_003260	DQ574429	piR-hsa-4662
hsa_piR_003356	DQ574546	piR-hsa-4779
hsa_piR_003390	DQ574594	piR-hsa-4827
hsa_piR_003396	DQ574605	piR-hsa-4838
hsa_piR_003866	DQ575261	piR-hsa-5553
hsa_piR_004012	DQ575464	piR-hsa-5742
hsa_piR_004054	DQ575535	piR-hsa-5813
hsa_piR_004536	DQ576239	piR-hsa-6502
hsa_piR_004656	DQ576394	piR-hsa-6642
hsa_piR_004768	DQ576555	piR-hsa-6803
hsa_piR_005359	DQ577369	piR-hsa-6904
hsa_piR_005386	DQ577406	piR-hsa-7681
hsa_piR_005530	DQ577597	piR-hsa-7871
hsa_piR_005665	DQ577779	piR-hsa-8038
hsa_piR_006050	DQ578307	piR-hsa-8548
hsa_piR_006736	DQ579204	piR-hsa-9502
hsa_piR_006922	DQ579437	piR-hsa-9706
hsa_piR_006955	DQ579487	piR-hsa-9756
hsa_piR_007039	DQ579601	piR-hsa-9870
hsa_piR_007299	DQ579950	piR-hsa-10190
hsa_piR_007407	DQ580093	piR-hsa-10333
hsa_piR_007520	DQ580251	piR-hsa-10491
hsa_piR_007860	DQ580697	piR-hsa-10923
hsa_piR_008170	DQ581104	piR-hsa-11098
hsa_piR_008171	DQ581105	piR-hsa-11099
hsa_piR_008282	DQ581254	piR-hsa-11554
hsa_piR_008397	DQ581398	piR-hsa-11683
hsa_piR_008449	DQ581458	piR-hsa-11743
hsa_piR_009117	DQ582349	piR-hsa-12572
hsa_piR_009302	DQ582576	piR-hsa-12799
hsa_piR_009497	DQ582820	piR-hsa-13143
hsa_piR_009697	DQ583069	piR-hsa-13392
hsa_piR_009827	DQ583230	piR-hsa-13539
hsa_piR_011245	DQ585181	piR-hsa-15492
hsa_piR_011307	DQ585270	piR-hsa-15581
hsa_piR_011480	DQ585529	piR-hsa-15825
hsa_piR_011928	DQ586136	piR-hsa-14701
hsa_piR_012048	DQ586284	piR-hsa-16505
hsa_piR_012049	DQ586285	piR-hsa-16506
hsa_piR_012200	DQ586493	piR-hsa-16813
hsa_piR_012326	DQ586675	piR-hsa-16981
hsa_piR_012681	DQ587153	piR-hsa-17444
hsa_piR_012858	DQ587410	piR-hsa-17700
hsa_piR_012896	DQ587475	piR-hsa-17765
hsa_piR_013326	DQ588070	piR-hsa-18317
hsa_piR_013447	DQ588235	piR-hsa-18468
hsa_piR_013540	DQ588473	piR-hsa-18786
hsa_piR_013601	DQ588556	piR-hsa-18868
hsa_piR_013603	DQ588558	piR-hsa-18870
hsa_piR_013959	DQ589080	piR-hsa-19362
hsa_piR_013990	DQ589122	piR-hsa-19404
hsa_piR_014363	DQ589646	piR-hsa-19914
hsa_piR_014544	DQ589924	piR-hsa-20177
hsa_piR_014546	DQ589927	piR-hsa-20180
hsa_piR_014704	DQ590129	piR-hsa-18684
hsa_piR_015197	DQ590764	piR-hsa-21060
hsa_piR_015312	DQ590922	piR-hsa-21201
hsa_piR_015429	DQ591081	piR-hsa-21360
hsa_piR_015462	DQ591122	piR-hsa-21401
hsa_piR_015531	DQ591221	piR-hsa-21486
hsa_piR_015566	DQ591268	piR-hsa-21533
hsa_piR_015742	DQ591516	piR-hsa-21780
hsa_piR_015888	DQ591712	piR-hsa-21960
hsa_piR_016067	DQ591931	piR-hsa-22179
hsa_piR_016346	DQ592274	piR-hsa-22508
hsa_piR_016394	DQ592339	piR-hsa-22573
hsa_piR_016527	DQ592764	piR-hsa-23071
hsa_piR_016738	DQ593042	piR-hsa-23320
hsa_piR_017079	DQ593601	piR-hsa-23849
hsa_piR_017141	DQ593697	piR-hsa-23945
hsa_piR_017344	DQ593980	piR-hsa-24214
hsa_piR_017509	DQ594195	piR-hsa-24429
hsa_piR_018276	DQ595168	piR-hsa-25429
hsa_piR_018370	DQ595280	piR-hsa-25541
hsa_piR_018528	DQ595480	piR-hsa-25727
hsa_piR_018577	DQ595544	piR-hsa-25791
hsa_piR_018655	DQ595652	piR-hsa-24926
hsa_piR_018696	DQ595705	piR-hsa-96
hsa_piR_018783	DQ595811	piR-hsa-26043
hsa_piR_018808	DQ595844	piR-hsa-26076
hsa_piR_018974	DQ596054	piR-hsa-26286
hsa_piR_019036	DQ596139	piR-hsa-26370
hsa_piR_019246	DQ596421	piR-hsa-26637
hsa_piR_019447	DQ596703	piR-hsa-26905
hsa_piR_019851	DQ597257	piR-hsa-27532
hsa_piR_019917	DQ597353	piR-hsa-27628
hsa_piR_020233	DQ597782	piR-hsa-28012
hsa_piR_020372	DQ597984	piR-hsa-28199
hsa_piR_020418	DQ598052	piR-hsa-28267
hsa_piR_020466	DQ598130	piR-hsa-28345
hsa_piR_020964	DQ598838	piR-hsa-29038
hsa_piR_021136	DQ599049	piR-hsa-29349
hsa_piR_021238	DQ599174	piR-hsa-29445
hsa_piR_021497	DQ599502	piR-hsa-29759
hsa_piR_021664	DQ599700	piR-hsa-29928
hsa_piR_021763	DQ599816	piR-hsa-30044
hsa_piR_021978	DQ600105	piR-hsa-30319
hsa_piR_022316	DQ600540	piR-hsa-30740
hsa_piR_022373	DQ600614	piR-hsa-30814
hsa_piR_023030	DQ601482	piR-hsa-31723
hsa_piR_023153	DQ601663	piR-hsa-30918
hsa_piR_023243	DQ601791	piR-hsa-32015

### Sheet: repeats-related
source: piRBase						source: Homer annotation
piRNABank id	Genbank id	piRBase id	Repeat element			piRNABank id	Repeat element
LINE						LINE
hsa_piR_003199	DQ574340	piR-hsa-2918	CR1_Mam.LINE.CR1			hsa_piR_003199	CR1_Mam|LINE|CR1
hsa_piR_009117	DQ582349	piR-hsa-12572	L1PA3.LINE.L1			hsa_piR_009117	L1HS|LINE|L1
hsa_piR_014363	DQ589646	piR-hsa-19914	L1M5.LINE.L1			hsa_piR_009117	L1P1|LINE|L1
hsa_piR_015742	DQ591516	piR-hsa-21780	L1MC.LINE.L1			hsa_piR_009117	L1P2|LINE|L1
hsa_piR_016346	DQ592274	piR-hsa-22508	L2a.LINE.L2			hsa_piR_009117	L1PA2|LINE|L1
hsa_piR_018783	DQ595811	piR-hsa-26043	L2.LINE.L2			hsa_piR_009117	L1PA3|LINE|L1
						hsa_piR_009117	L1PA4|LINE|L1
SINE						hsa_piR_009117	L1PA5|LINE|L1
hsa_piR_000152	DQ570136	piR-hsa-445	MIRb.SINE.MIR			hsa_piR_009117	L1PA6|LINE|L1
hsa_piR_004054	DQ575535	piR-hsa-5813	MIRc.SINE.MIR			hsa_piR_009117	L1PA7|LINE|L1
hsa_piR_016346	DQ592274	piR-hsa-22508	MIRc.SINE.MIR			hsa_piR_014363	L1M5|LINE|L1
hsa_piR_016527	DQ592764	piR-hsa-23071	MIR1_Amn.SINE.MIR			hsa_piR_015742	L1MC|LINE|L1
hsa_piR_018370	DQ595280	piR-hsa-25541	MIRc.SINE.MIR
hsa_piR_019036	DQ596139	piR-hsa-26370	MIRb.SINE.MIR
						SINE
LTR						hsa_piR_004054	MIRc|SINE|MIR
hsa_piR_000334	DQ570398	piR-hsa-678	MER52C.LTR.ERV1			hsa_piR_016527	MIR1_Amn|SINE|MIR
hsa_piR_003396	DQ574605	piR-hsa-4838	MER52C.LTR.ERV1
hsa_piR_009302	DQ582576	piR-hsa-12799	PABL_A.LTR.ERV1
hsa_piR_009497	DQ582820	piR-hsa-13143	LTR1A2.LTR.ERV1			LTR
						hsa_piR_000334	MER52C|LTR|ERV1
						hsa_piR_003396	MER52C|LTR|ERV1
						hsa_piR_009302	PABL_A|LTR|ERV1
						hsa_piR_009302	PABL_B|LTR|ERV1
						hsa_piR_009497	LTR1A2|LTR|ERV1
						Others
						hsa_piR_019851	(TGGCTTGGC)n|Simple_repeat|Simple_repeat
						hsa_piR_023153	SVA_C|Retroposon|SVA

### Sheet: genes-related
piRNABank id	Genbank id	piRBase id	Transcript	Gene	Strand
hsa_piR_016346	DQ592274	piR-hsa-22508	NM_001039380	C10orf25	-
hsa_piR_016346	DQ592274	piR-hsa-22508	NR_126421	C10orf25	-
hsa_piR_011307	DQ585270	piR-hsa-15581	NM_001280	CIRBP	+
hsa_piR_011307	DQ585270	piR-hsa-15581	NM_001300815	CIRBP	+
hsa_piR_011307	DQ585270	piR-hsa-15581	NM_001300829	CIRBP	+
hsa_piR_011307	DQ585270	piR-hsa-15581	NR_023312	CIRBP	+
hsa_piR_011307	DQ585270	piR-hsa-15581	NR_023313	CIRBP	+
hsa_piR_007299	DQ579950	piR-hsa-10190	NM_000103	CYP19A1	-
hsa_piR_007299	DQ579950	piR-hsa-10190	NM_001347248	CYP19A1	-
hsa_piR_007299	DQ579950	piR-hsa-10190	NM_001347249	CYP19A1	-
hsa_piR_007299	DQ579950	piR-hsa-10190	NM_031226	CYP19A1	-
hsa_piR_013603	DQ588558	piR-hsa-18870	NM_000103	CYP19A1	-
hsa_piR_013603	DQ588558	piR-hsa-18870	NM_001347248	CYP19A1	-
hsa_piR_013603	DQ588558	piR-hsa-18870	NM_001347249	CYP19A1	-
hsa_piR_013603	DQ588558	piR-hsa-18870	NM_031226	CYP19A1	-
hsa_piR_015531	DQ591221	piR-hsa-21486	NM_000103	CYP19A1	-
hsa_piR_015531	DQ591221	piR-hsa-21486	NM_001347248	CYP19A1	-
hsa_piR_015531	DQ591221	piR-hsa-21486	NM_001347249	CYP19A1	-
hsa_piR_015531	DQ591221	piR-hsa-21486	NM_031226	CYP19A1	-
hsa_piR_017141	DQ593697	piR-hsa-23945	NM_000103	CYP19A1	-
hsa_piR_017141	DQ593697	piR-hsa-23945	NM_001347248	CYP19A1	-
hsa_piR_017141	DQ593697	piR-hsa-23945	NM_001347249	CYP19A1	-
hsa_piR_017141	DQ593697	piR-hsa-23945	NM_031226	CYP19A1	-
hsa_piR_012896	DQ587475	piR-hsa-17765	NM_001193416	DDX3X	+
hsa_piR_012896	DQ587475	piR-hsa-17765	NM_001193417	DDX3X	+
hsa_piR_012896	DQ587475	piR-hsa-17765	NM_001356	DDX3X	+
hsa_piR_012896	DQ587475	piR-hsa-17765	NM_001363819	DDX3X	+
hsa_piR_012896	DQ587475	piR-hsa-17765	NR_126093	DDX3X	+
hsa_piR_003356	DQ574546	piR-hsa-4779	NR_003260	DNM1P46	-
hsa_piR_015462	DQ591122	piR-hsa-21401	NR_003260	DNM1P46	-
hsa_piR_001152	DQ571500	piR-hsa-1823	NM_001037663	EEF1B2	+
hsa_piR_001152	DQ571500	piR-hsa-1823	NM_001959	EEF1B2	+
hsa_piR_001152	DQ571500	piR-hsa-1823	NM_021121	EEF1B2	+
hsa_piR_012858	DQ587410	piR-hsa-17700	NR_110512	ELFN2	-
hsa_piR_015566	DQ591268	piR-hsa-21533	NR_110512	ELFN2	-
hsa_piR_004656	DQ576394	piR-hsa-6642	NR_024366	FAM225A	+
hsa_piR_008397	DQ581398	piR-hsa-11683	NR_024366	FAM225A	+
hsa_piR_012200	DQ586493	piR-hsa-16813	NR_024366	FAM225A	+
hsa_piR_016394	DQ592339	piR-hsa-22573	NR_024366	FAM225A	+
hsa_piR_004656	DQ576394	piR-hsa-6642	NR_024376	FAM225B	-
hsa_piR_008397	DQ581398	piR-hsa-11683	NR_024376	FAM225B	-
hsa_piR_012200	DQ586493	piR-hsa-16813	NR_024376	FAM225B	-
hsa_piR_016394	DQ592339	piR-hsa-22573	NR_024376	FAM225B	-
hsa_piR_000152	DQ570136	piR-hsa-445	NR_136885	GOLGA2P11	-
hsa_piR_003390	DQ574594	piR-hsa-4827	NR_136885	GOLGA2P11	-
hsa_piR_011245	DQ585181	piR-hsa-15492	NR_136885	GOLGA2P11	-
hsa_piR_012048	DQ586284	piR-hsa-16505	NR_136885	GOLGA2P11	-
hsa_piR_012049	DQ586285	piR-hsa-16506	NR_136885	GOLGA2P11	-
hsa_piR_013959	DQ589080	piR-hsa-19362	NR_136885	GOLGA2P11	-
hsa_piR_018276	DQ595168	piR-hsa-25429	NR_136885	GOLGA2P11	-
hsa_piR_019036	DQ596139	piR-hsa-26370	NR_136885	GOLGA2P11	-
hsa_piR_019447	DQ596703	piR-hsa-26905	NR_136885	GOLGA2P11	-
hsa_piR_022373	DQ600614	piR-hsa-30814	NR_136885	GOLGA2P11	-
hsa_piR_015462	DQ591122	piR-hsa-21401	NR_120609	GOLGA2P6	-
hsa_piR_008171	DQ581105	piR-hsa-11099	NR_111962	GOLGA6L17P	+
hsa_piR_009497	DQ582820	piR-hsa-13143	NM_001002296	GOLGA7	+
hsa_piR_009497	DQ582820	piR-hsa-13143	NM_001174124	GOLGA7	+
hsa_piR_009497	DQ582820	piR-hsa-13143	NM_001362979	GOLGA7	+
hsa_piR_009497	DQ582820	piR-hsa-13143	NM_001362980	GOLGA7	+
hsa_piR_009497	DQ582820	piR-hsa-13143	NM_016099	GOLGA7	+
hsa_piR_009497	DQ582820	piR-hsa-13143	NR_156425	GOLGA7	+
hsa_piR_009497	DQ582820	piR-hsa-13143	NR_156426	GOLGA7	+
hsa_piR_009497	DQ582820	piR-hsa-13143	NR_156427	GOLGA7	+
hsa_piR_005386	DQ577406	piR-hsa-7681	NR_003082	GSTTP2	-
hsa_piR_007860	DQ580697	piR-hsa-10923	NR_003082	GSTTP2	-
hsa_piR_013326	DQ588070	piR-hsa-18317	NR_015406	LINC00654	-
hsa_piR_018370	DQ595280	piR-hsa-25541	NR_015406	LINC00654	-
hsa_piR_021664	DQ599700	piR-hsa-29928	NR_015406	LINC00654	-
hsa_piR_015888	DQ591712	piR-hsa-21960	NR_038374	LINC00837	-
hsa_piR_015888	DQ591712	piR-hsa-21960	NR_038375	LINC00837	-
hsa_piR_015888	DQ591712	piR-hsa-21960	NR_038376	LINC00837	-
hsa_piR_016067	DQ591931	piR-hsa-22179	NR_038374	LINC00837	-
hsa_piR_016067	DQ591931	piR-hsa-22179	NR_038375	LINC00837	-
hsa_piR_016067	DQ591931	piR-hsa-22179	NR_038376	LINC00837	-
hsa_piR_018655	DQ595652	piR-hsa-24926	NR_038374	LINC00837	-
hsa_piR_018655	DQ595652	piR-hsa-24926	NR_038375	LINC00837	-
hsa_piR_018655	DQ595652	piR-hsa-24926	NR_038376	LINC00837	-
hsa_piR_006736	DQ579204	piR-hsa-9502	NR_024335	LINC00905	+
hsa_piR_006736	DQ579204	piR-hsa-9502	NR_110321	LINC00905	+
hsa_piR_013447	DQ588235	piR-hsa-18468	NR_024335	LINC00905	+
hsa_piR_013447	DQ588235	piR-hsa-18468	NR_110321	LINC00905	+
hsa_piR_014363	DQ589646	piR-hsa-19914	NR_024335	LINC00905	+
hsa_piR_014363	DQ589646	piR-hsa-19914	NR_110321	LINC00905	+
hsa_piR_017079	DQ593601	piR-hsa-23849	NR_024335	LINC00905	+
hsa_piR_017079	DQ593601	piR-hsa-23849	NR_110321	LINC00905	+
hsa_piR_012326	DQ586675	piR-hsa-16981	NR_038989	LINC01016	-
hsa_piR_018808	DQ595844	piR-hsa-26076	NR_038989	LINC01016	-
hsa_piR_015312	DQ590922	piR-hsa-21201	NR_121213	LINC01507	+
hsa_piR_023243	DQ601791	piR-hsa-32015	NR_121213	LINC01507	+
hsa_piR_015888	DQ591712	piR-hsa-21960	NR_120652	LINC01517	+
hsa_piR_016067	DQ591931	piR-hsa-22179	NR_120652	LINC01517	+
hsa_piR_018655	DQ595652	piR-hsa-24926	NR_120652	LINC01517	+
hsa_piR_005359	DQ577369	piR-hsa-6904	NR_146451	LINC01838	+
hsa_piR_017509	DQ594195	piR-hsa-24429	NR_146728	LINC02222	+
hsa_piR_015429	DQ591081	piR-hsa-21360	NM_001301645	LRAT	+
hsa_piR_007860	DQ580697	piR-hsa-10923	NM_002415	MIF	+
hsa_piR_005386	DQ577406	piR-hsa-7681	NR_038911	MIF-AS1	-
hsa_piR_007860	DQ580697	piR-hsa-10923	NR_038911	MIF-AS1	-
hsa_piR_007299	DQ579950	piR-hsa-10190	NR_146310	MIR4713HG	+
hsa_piR_013603	DQ588558	piR-hsa-18870	NR_146310	MIR4713HG	+
hsa_piR_015531	DQ591221	piR-hsa-21486	NR_146310	MIR4713HG	+
hsa_piR_017141	DQ593697	piR-hsa-23945	NR_146310	MIR4713HG	+
hsa_piR_000593	DQ570736	piR-hsa-1001	NM_015134	MPRIP	+
hsa_piR_000593	DQ570736	piR-hsa-1001	NM_201274	MPRIP	+
hsa_piR_020466	DQ598130	piR-hsa-28345	NM_007208	MRPL3	-
hsa_piR_012681	DQ587153	piR-hsa-17444	NM_006392	NOP56	+
hsa_piR_012681	DQ587153	piR-hsa-17444	NR_027700	NOP56	+
hsa_piR_012681	DQ587153	piR-hsa-17444	NR_145428	NOP56	+
hsa_piR_021136	DQ599049	piR-hsa-29349	NM_001256536	PRMT8	+
hsa_piR_008449	DQ581458	piR-hsa-11743	NM_001076785	SLC7A6	+
hsa_piR_008449	DQ581458	piR-hsa-11743	NM_003983	SLC7A6	+
hsa_piR_020466	DQ598130	piR-hsa-28345	NR_002985	SNORA58	-
hsa_piR_001152	DQ571500	piR-hsa-1823	NR_002589	SNORD51	+
hsa_piR_012681	DQ587153	piR-hsa-17444	NR_002738	SNORD57	+
hsa_piR_007407	DQ580093	piR-hsa-10333	NR_102753	SPATA8-AS1	-
hsa_piR_007407	DQ580093	piR-hsa-10333	NR_102754	SPATA8-AS1	-
hsa_piR_005530	DQ577597	piR-hsa-7871	NM_001359094	TDRG1	+
hsa_piR_005530	DQ577597	piR-hsa-7871	NM_001359095	TDRG1	+
hsa_piR_005530	DQ577597	piR-hsa-7871	NM_001359096	TDRG1	+
hsa_piR_000593	DQ570736	piR-hsa-1001	NM_001288591	ZKSCAN7	+
hsa_piR_000593	DQ570736	piR-hsa-1001	NM_001288592	ZKSCAN7	+
hsa_piR_000593	DQ570736	piR-hsa-1001	NM_025169	ZKSCAN7	+
